# Functional mapping of epigenetic regulators uncovers coordinated tumor suppression by the HBO1 and MLL1 complexes

**DOI:** 10.1101/2024.08.19.607671

**Authors:** Yuning J. Tang, Haiqing Xu, Nicholas W. Hughes, Samuel H. Kim, Paloma Ruiz, Emily G. Shuldiner, Steven S. Lopez, Jess D. Hebert, Saswati Karmakar, Laura Andrejka, D. Nesli Dolcen, Gabor Boross, Pauline Chu, Colin Detrick, Sarah Pierce, Emily L. Ashkin, William J. Greenleaf, Anne K. Voss, Tim Thomas, Matt van de Rijn, Dmitri A. Petrov, Monte M. Winslow

**Affiliations:** Department of Genetics, Stanford University School of Medicine, Stanford, CA 94305; Department of Biology, Stanford University, Stanford, CA 94305; Cancer Biology Program, Stanford University School of Medicine, Stanford, CA 94305; Walter and Eliza Hall Institute of Medical Research, Melbourne, and Department of Medical Biology, University of Melbourne, Melbourne, VIC, Australia, 3052; Department of Pathology, Stanford University School of Medicine, Stanford, CA 94305; Institute of Evolution, Centre for Ecological Research; and Centre for Eco-Epidemiology, National Laboratory for Health Security, Budapest, Hungary

**Author notes:** Corresponding Author: Monte M. Winslow.

## Abstract

Epigenetic dysregulation is widespread in cancer. However, the specific epigenetic regulators and the processes they control to drive cancer phenotypes are poorly understood. Here, we employed a novel, scalable and high-throughput *in vivo* method to perform iterative functional screens of over 250 epigenetic regulatory genes within autochthonous oncogenic KRAS-driven lung tumors. We identified multiple novel epigenetic tumor suppressor and tumor dependency genes. We show that a specific HBO1 complex and the MLL1 complex are among the most impactful tumor suppressive epigenetic regulators in lung. The histone modifications generated by the HBO1 complex are frequently absent or reduced in human lung adenocarcinomas. The HBO1 and MLL1 complexes regulate chromatin accessibility of shared genomic regions, lineage fidelity and the expression of canonical tumor suppressor genes. The HBO1 and MLL1 complexes are epistatic during lung tumorigenesis, and their functional correlation is conserved in human cancer cell lines. Together, these results demonstrate the value of quantitative methods to generate a phenotypic roadmap of epigenetic regulatory genes in tumorigenesis *in vivo*.
