## Supplemental Table 1 for "Functional mapping of epigenetic regulators uncovers coordinated tumor suppression by the HBO1 and MLL1 complexes"

### Sheet: Sheet1
Supplemental Table 1: Genes included in the Tuba-seq-Ultra epigenetics library. Source represents whether the gene was identified in Ru et al. and/or Nanda et al. Mean expression is transcripts per million (TPM) in sorted cancer cells from KrasLSL-G12D;R26LSL-Tomato (KT) mice. Data from Chuang et al., 2017. Functional categories, Function subcategories, and Expected Target(s) are from GeneCard (S…
Gene symbol	Source	Ensembl.gene.id	Mean expression in KT tumors	Functional category	Functional subcategory	Expected Target(s)
ACTR8	CR2Cancer (Ru et al., 2018)	ENSMUSG00000015971	12.2057	Remodeler	INO80	NA
AEBP2	dbEM (Nanda et al., 2016 ), CR2Cancer (Ru et al., 2018)	ENSMUSG00000030232	23.5326	Writer	Histone Methylation	H3K27me3
ALKBH3	CR2Cancer (Ru et al., 2018)	ENSMUSG00000040174	15.1694	Other	RNA Demethylase	NA
ARID1A	CR2Cancer (Ru et al., 2018)	ENSMUSG00000007880	41.5408	Remodeler	SWI/SNF	DNA motif
ARID2	CR2Cancer (Ru et al., 2018)	ENSMUSG00000033237	11.131	Remodeler	SWI/SNF	DNA motif
ARID4A	CR2Cancer (Ru et al., 2018)	ENSMUSG00000048118	12.5209	Eraser	Histone Deacetylation	DNA motif
ARID4B	CR2Cancer (Ru et al., 2018)	ENSMUSG00000039219	29.3752	Eraser	Histone Deacetylation	DNA motif
ASH1L	dbEM (Nanda et al., 2016 ), CR2Cancer (Ru et al., 2018)	ENSMUSG00000028053	14.2584	Writer	Histone Methylation	H3K36
ASH2L	dbEM (Nanda et al., 2016 ), CR2Cancer (Ru et al., 2018)	ENSMUSG00000031575	15.5754	Writer	Histone Methylation	H3K4me
ASXL1	CR2Cancer (Ru et al., 2018)	ENSMUSG00000042548	10.8783	Eraser	Histone Deubiquitination	H2AK119
ASXL2	dbEM (Nanda et al., 2016 ), CR2Cancer (Ru et al., 2018)	ENSMUSG00000037486	13.4821	Writer	Histone Methylation	H3K4, H3K9
ATF2	dbEM (Nanda et al., 2016 ), CR2Cancer (Ru et al., 2018)	ENSMUSG00000027104	50.1155	Writer	Histone Acetylation	H2B, H4, DNA motif
ATF7IP	dbEM (Nanda et al., 2016 ), CR2Cancer (Ru et al., 2018)	ENSMUSG00000030213	42.4119	Writer	Histone Methylation	H3K27me3
ATRX	CR2Cancer (Ru et al., 2018)	ENSMUSG00000031229	43.9296	Remodeler	SWI/SNF	H3K9me2, H3K9me3, H3K4
BAG6	dbEM (Nanda et al., 2016 ), CR2Cancer (Ru et al., 2018)	ENSMUSG00000024392	105.61	Writer	Histone Methylation	NA
BAP1	CR2Cancer (Ru et al., 2018)	ENSMUSG00000021901	10.975	Eraser	Histone Deubiquitination	H2AK119ub1
BAZ1A	CR2Cancer (Ru et al., 2018)	ENSMUSG00000035021	12.7668	Remodeler	ISWI	NA
BAZ1B	dbEM (Nanda et al., 2016 ), CR2Cancer (Ru et al., 2018)	ENSMUSG00000002748	17.9462	Writer	Histone Phosphorylation	H2AXT142, H3
BAZ2A	CR2Cancer (Ru et al., 2018)	ENSMUSG00000040054	14.5137	Remodeler	ISWI	H4K16ac, DNA motif
BAZ2B	CR2Cancer (Ru et al., 2018)	ENSMUSG00000026987	16.0785	Reader	Bromo Domain (BD)	H1.4ac, H2Aac, H2Bac, H3ac, H4Kac
BPTF	CR2Cancer (Ru et al., 2018)	ENSMUSG00000040481	18.2019	Remodeler	ISWI	NA
BRD1	CR2Cancer (Ru et al., 2018)	ENSMUSG00000022387	22.1283	Reader	Bromo Domain (BD)	H3K36me3, H3
BRD2	CR2Cancer (Ru et al., 2018)	ENSMUSG00000024335	82.3412	Reader	Bromo Domain (BD)	H3K9me2, H3K14me2, H4K5ac, H4K12ac
BRD3	CR2Cancer (Ru et al., 2018)	ENSMUSG00000026918	10.5181	Reader	Bromo Domain (BD)	H3K9me2, H3K14me2, H4K5ac, H4K12ac
BRD4	CR2Cancer (Ru et al., 2018)	ENSMUSG00000024002	36.0491	Reader	Bromo Domain (BD)	H3K9, H3K14, H4K5, H4K12
BRD7	CR2Cancer (Ru et al., 2018)	ENSMUSG00000031660	51.4797	Reader	Bromo Domain (BD)	H3K9ac, H3K14ac, H3K8ac
BRD8	CR2Cancer (Ru et al., 2018)	ENSMUSG00000003778	11.0372	Reader	Bromo Domain (BD)	NA
BRPF3	dbEM (Nanda et al., 2016 ), CR2Cancer (Ru et al., 2018)	ENSMUSG00000063952	10.1891	Writer	Histone Acetylation	H3K14ac
BRWD1	CR2Cancer (Ru et al., 2018)	ENSMUSG00000022914	17.3517	Reader	WD40 Domain (WD)	H3
BRWD3	CR2Cancer (Ru et al., 2018)	ENSMUSG00000063663	10.347	Reader	WD40 Domain (WD)	H3
CARM1	dbEM (Nanda et al., 2016 ), CR2Cancer (Ru et al., 2018)	ENSMUSG00000032185	16.9407	Writer	Histone Methylation	H3R17
CBX1	CR2Cancer (Ru et al., 2018)	ENSMUSG00000018666	24.4552	Reader	Chromo Domain (CD)	H3K9me3, H3K27me3
CBX3	CR2Cancer (Ru et al., 2018)	ENSMUSG00000029836	119.013	Reader	Chromo Domain (CD)	H3K9me3
CBX5	CR2Cancer (Ru et al., 2018)	ENSMUSG00000009575	30.192	Reader	Chromo Domain (CD)	H3K9me, H3K27me3
CECR2	CR2Cancer (Ru et al., 2018)	ENSMUSG00000071226	12.1912	Reader	Bromo Domain (BD)	H2A, H3
CHD1	CR2Cancer (Ru et al., 2018)	ENSMUSG00000023852	37.2154	Remodeler	CHD	NA
CHD2	CR2Cancer (Ru et al., 2018)	ENSMUSG00000078671	46.1177	Remodeler	CHD	NA
CHD3	CR2Cancer (Ru et al., 2018)	ENSMUSG00000018474	18.9348	Remodeler	CHD	NA
CHD4	CR2Cancer (Ru et al., 2018)	ENSMUSG00000063870	36.1024	Remodeler	CHD	NA
CHD6	CR2Cancer (Ru et al., 2018)	ENSMUSG00000057133	19.7009	Remodeler	CHD	NA
CHD8	CR2Cancer (Ru et al., 2018)	ENSMUSG00000053754	13.671	Remodeler	CHD	H1
CHRAC1	CR2Cancer (Ru et al., 2018)	ENSMUSG00000068391	32.2462	Remodeler	ISWI	NA
CREBBP	dbEM (Nanda et al., 2016 ), CR2Cancer (Ru et al., 2018)	ENSMUSG00000022521	25.3038	Writer	Histone Acetylation	NA
CXXC1	dbEM (Nanda et al., 2016 ), CR2Cancer (Ru et al., 2018)	ENSMUSG00000024560	18.7475	Writer	Histone Methylation	CG, DNA motif
DHX30	CR2Cancer (Ru et al., 2018)	ENSMUSG00000032480	10.158	Other	Chromatin Binding	NA
DIDO1	CR2Cancer (Ru et al., 2018)	ENSMUSG00000038914	10.1611	Other	RNA binding	NA
DNMT1	dbEM (Nanda et al., 2016 ), CR2Cancer (Ru et al., 2018)	ENSMUSG00000004099	10.5652	Writer	DNMT	dhC
DNMT3A	dbEM (Nanda et al., 2016 ), CR2Cancer (Ru et al., 2018)	ENSMUSG00000020661	30.9888	Writer	DNMT	dhC
DPF2	CR2Cancer (Ru et al., 2018)	ENSMUSG00000024826	21.844	Remodeler	SWI/SNF	NA
DUSP1	CR2Cancer (Ru et al., 2018)	ENSMUSG00000024190	533.226	Other	Phosphatase	NA
EED	dbEM (Nanda et al., 2016 ), CR2Cancer (Ru et al., 2018)	ENSMUSG00000030619	16.1569	Writer	Histone Methylation	H3K27me3
EHMT1	dbEM (Nanda et al., 2016 ), CR2Cancer (Ru et al., 2018)	ENSMUSG00000036893	14.8035	Writer	Histone Methylation	H3K9
EHMT2	dbEM (Nanda et al., 2016 ), CR2Cancer (Ru et al., 2018)	ENSMUSG00000013787	24.9102	Writer	Histone Methylation	H3K9
EP300	dbEM (Nanda et al., 2016 ), CR2Cancer (Ru et al., 2018)	ENSMUSG00000055024	50.6595	Writer	Histone Acetylation	H2A, H2B, H3, H4
EP400	dbEM (Nanda et al., 2016 ), CR2Cancer (Ru et al., 2018)	ENSMUSG00000029505	20.1387	Writer	Histone Acetylation	NA
EPC1	dbEM (Nanda et al., 2016 ), CR2Cancer (Ru et al., 2018)	ENSMUSG00000024240	21.5854	Writer	Histone Methylation	H3K27me3
EPC2	dbEM (Nanda et al., 2016 ), CR2Cancer (Ru et al., 2018)	ENSMUSG00000069495	34.4889	Writer	Histone Acetylation	H3K27me3
EYA2	CR2Cancer (Ru et al., 2018)	ENSMUSG00000017897	34.4427	Eraser	Histone Dephosphorylation	H2AXT142
EZH2	dbEM (Nanda et al., 2016 ), CR2Cancer (Ru et al., 2018)	ENSMUSG00000029687	10.0909	Writer	Histone Methylation	H3K27
FXR1	CR2Cancer (Ru et al., 2018)	ENSMUSG00000027680	44.6517	Other	RNA binding	NA
GATAD2A	CR2Cancer (Ru et al., 2018)	ENSMUSG00000036180	21.5603	Reader	Zinc Finger Domain (ZNF)	H2A, H2B, H3, H4
GATAD2B	CR2Cancer (Ru et al., 2018)	ENSMUSG00000042390	35.391	Reader	Zinc Finger Domain (ZNF)	H2A, H2B, H3, H4
GLYR1	CR2Cancer (Ru et al., 2018)	ENSMUSG00000022536	19.2322	Reader	PWWP Domain (PWWP)	H3K4me3
GTF3C1	dbEM (Nanda et al., 2016 ), CR2Cancer (Ru et al., 2018)	ENSMUSG00000032777	19.1986	Writer	Histone Acetylation	NA
HAT1	dbEM (Nanda et al., 2016 ), CR2Cancer (Ru et al., 2018)	ENSMUSG00000027018	21.4624	Writer	Histone Acetylation	H4, H2A
HCFC1	dbEM (Nanda et al., 2016 ), CR2Cancer (Ru et al., 2018)	ENSMUSG00000031386	19.1902	Writer	Histone Methylation	NA
HDAC1	CR2Cancer (Ru et al., 2018)	ENSMUSG00000028800	18.4073	Eraser	Histone Deacetylation	H3, H4
HDAC2	CR2Cancer (Ru et al., 2018)	ENSMUSG00000019777	42.1887	Eraser	Histone Deacetylation	H2AKac, H2BKac, H3Kac, H4Kac
HDAC3	CR2Cancer (Ru et al., 2018)	ENSMUSG00000024454	11.1028	Eraser	Histone Deacetylation	H2AKac, H2BKac, H3Kac, H4Kac
HDAC5	CR2Cancer (Ru et al., 2018)	ENSMUSG00000008855	69.8621	Eraser	Histone Deacetylation	H2AKac, H2BKac, H3Kac, H4Kac
HDAC7	CR2Cancer (Ru et al., 2018)	ENSMUSG00000022475	29.5686	Eraser	Histone Deacetylation	H2AKac, H2BKac, H3Kac, H4Kac
HDGF	CR2Cancer (Ru et al., 2018)	ENSMUSG00000004897	74.9376	Other	DNA binding	DNA motif
ING1	CR2Cancer (Ru et al., 2018)	ENSMUSG00000045969	10.4298	Reader	Plant Homeodomain (PHD)	H3K4me3
ING2	CR2Cancer (Ru et al., 2018)	ENSMUSG00000063049	23.9857	Reader	Plant Homeodomain (PHD)	H3K4me3
ING3	dbEM (Nanda et al., 2016 ), CR2Cancer (Ru et al., 2018)	ENSMUSG00000029670	13.4266	Writer	Histone Acetylation	H2A, H4
ING4	dbEM (Nanda et al., 2016 ), CR2Cancer (Ru et al., 2018)	ENSMUSG00000030330	13.7143	Writer	Histone Acetylation	H3K4me3
INO80C	CR2Cancer (Ru et al., 2018)	ENSMUSG00000047989	10.207	Remodeler	INO80	NA
INO80D	dbEM (Nanda et al., 2016 )	ENSMUSG00000040865	24.2032	Remodeler	INO80	NA
JADE3	dbEM (Nanda et al., 2016 ), CR2Cancer (Ru et al., 2018)	ENSMUSG00000037315	10.5157	Writer	Histone Acetylation	H3, H4
JARID2	dbEM (Nanda et al., 2016 ), CR2Cancer (Ru et al., 2018)	ENSMUSG00000038518	24.0208	Writer	Histone Acetylation	H3K27, H3K9
JMJD1C	CR2Cancer (Ru et al., 2018)	ENSMUSG00000037876	34.4888	Eraser	Histone Demethylation	H3K9me
JMJD6	CR2Cancer (Ru et al., 2018)	ENSMUSG00000056962	14.5951	Eraser	Histone Demethylation	H3R2me, H4R3me
JMJD8	dbEM (Nanda et al., 2016 )	ENSMUSG00000025736	25.4569	Other	Jumonji C domain (JmjC)-containing proteins	NA
KAT2B	dbEM (Nanda et al., 2016 ), CR2Cancer (Ru et al., 2018)	ENSMUSG00000000708	23.6427	Writer	Histone Acetylation	NA
KAT5	dbEM (Nanda et al., 2016 ), CR2Cancer (Ru et al., 2018)	ENSMUSG00000024926	13.0541	Writer	Histone Acetylation	H2AK5, H3K14, H4K5,H4K8, H4K12, H4K16
KAT6A	dbEM (Nanda et al., 2016 ), CR2Cancer (Ru et al., 2018)	ENSMUSG00000031540	12.2524	Writer	Histone Acetylation	H3, H4
KAT7	dbEM (Nanda et al., 2016 ), CR2Cancer (Ru et al., 2018)	ENSMUSG00000038909	12.8787	Writer	Histone Acetylation	H4
KDM1A	CR2Cancer (Ru et al., 2018)	ENSMUSG00000036940	17.6231	Eraser	Histone Demethylation	H3K4me1, H3K4me2, H3K9me
KDM2A	CR2Cancer (Ru et al., 2018)	ENSMUSG00000054611	55.712	Eraser	Histone Demethylation	H3K36me2
KDM3B	CR2Cancer (Ru et al., 2018)	ENSMUSG00000038773	12.9085	Eraser	Histone Demethylation	H3K9me1, H3K9me2
KDM5C	CR2Cancer (Ru et al., 2018)	ENSMUSG00000025332	16.0898	Eraser	Histone Demethylation	H3K4me3
KDM6A	CR2Cancer (Ru et al., 2018)	ENSMUSG00000037369	8.04961	Eraser	Histone Demethylation	H3K27me2. H3K27me3
KDM6B	CR2Cancer (Ru et al., 2018)	ENSMUSG00000018476	20.858	Eraser	Histone Demethylation	H3K27me2. H3K27me4
KMT2A	dbEM (Nanda et al., 2016 ), CR2Cancer (Ru et al., 2018)	ENSMUSG00000002028	17.6665	Writer	Histone Methylation	H3K4
KMT2B	dbEM (Nanda et al., 2016 ), CR2Cancer (Ru et al., 2018)	ENSMUSG00000006307	10.1023	Writer	Histone Methylation	H3K4
KMT2C	dbEM (Nanda et al., 2016 ), CR2Cancer (Ru et al., 2018)	ENSMUSG00000038056	12.7601	Writer	Histone Methylation	H3K4
KMT2D	dbEM (Nanda et al., 2016 ), CR2Cancer (Ru et al., 2018)	ENSMUSG00000048154	51.4679	Writer	Histone Methylation	H3K4
KMT2E	dbEM (Nanda et al., 2016 ), CR2Cancer (Ru et al., 2018)	ENSMUSG00000029004	41.649	Writer	Histone Methylation	H3K4
LBR	CR2Cancer (Ru et al., 2018)	ENSMUSG00000004880	16.4447	Other	Chromatin Organization	NA
LMNA	CR2Cancer (Ru et al., 2018)	ENSMUSG00000028063	62.4424	Other	Chromatin Organization	NA
MAPK3	Drug target control	ENSMUSG00000063065	100.181	Included: known drug target (aka ERK1)	NA	NA
MBD2	CR2Cancer (Ru et al., 2018)	ENSMUSG00000024513	32.9171	Eraser	Histone Deacetylation	mCG, DNA motif
MBD3	CR2Cancer (Ru et al., 2018)	ENSMUSG00000035478	39.1401	Eraser	Histone Deacetylation	NA
MBD6	CR2Cancer (Ru et al., 2018)	ENSMUSG00000025409	40.4204	Other	DNA binding	NA
MCRS1	dbEM (Nanda et al., 2016 )	ENSMUSG00000037570	11.244	Writer	Histone Acetylation	H4K5, H4K8, H4K16
MEAF6	dbEM (Nanda et al., 2016 ), CR2Cancer (Ru et al., 2018)	ENSMUSG00000028863	10.3586	Writer	Histone Acetylation	H2A, H3K14, H4K5, H4K8, H4K12
MECOM	dbEM (Nanda et al., 2016 ), CR2Cancer (Ru et al., 2018)	ENSMUSG00000027684	150.127	Writer	Histone Methylation	NA
MEN1	dbEM (Nanda et al., 2016 ), CR2Cancer (Ru et al., 2018)	ENSMUSG00000024947	12.3879	Writer	Histone Methylation	H3K4
MGEA5	dbEM (Nanda et al., 2016 )	ENSMUSG00000025220	29.0429	Writer	Histone Acetylation	H3K14, H4K8
MLLT10	dbEM (Nanda et al., 2016 ), CR2Cancer (Ru et al., 2018)	ENSMUSG00000026743	13.4891	Writer	Histone Methylation	H3K79
MLLT6	dbEM (Nanda et al., 2016 ), CR2Cancer (Ru et al., 2018)	ENSMUSG00000038437	21.5692	Writer	Histone Methylation	H3K79
MORF4L1	dbEM (Nanda et al., 2016 ), CR2Cancer (Ru et al., 2018)	ENSMUSG00000062270	141.997	Writer	Histone Acetylation	H4
MORF4L2	dbEM (Nanda et al., 2016 ), CR2Cancer (Ru et al., 2018)	ENSMUSG00000031422	96.2995	Writer	Histone Acetylation	NA
MPHOSPH8	CR2Cancer (Ru et al., 2018)	ENSMUSG00000079184	11.9886	Reader	Chromo Domain (CD)	H3K9me3, H3K9me2
MSL3	CR2Cancer (Ru et al., 2018)	ENSMUSG00000031358	11.1278	Reader	Chromo Domain (CD)	H4K20me1
MTA1	CR2Cancer (Ru et al., 2018)	ENSMUSG00000021144	20.0457	Eraser	Histone Deacetylation	NA
MTA2	CR2Cancer (Ru et al., 2018)	ENSMUSG00000071646	21.8247	Eraser	Histone Deacetylation	NA
MTA3	CR2Cancer (Ru et al., 2018)	ENSMUSG00000055817	28.8384	Eraser	Histone Deacetylation	NA
MTF2	dbEM (Nanda et al., 2016 ), CR2Cancer (Ru et al., 2018)	ENSMUSG00000029267	19.8343	Writer	Histone Methylation	H3K36me3
NCOA1	dbEM (Nanda et al., 2016 ), CR2Cancer (Ru et al., 2018)	ENSMUSG00000020647	13.5275	Writer	Histone Acetylation	H3, H4
NCOA2	CR2Cancer (Ru et al., 2018)	ENSMUSG00000005886	10.6698	Other	DNA binding	NA
NCOA4	CR2Cancer (Ru et al., 2018)	ENSMUSG00000021908	19.4852	Other	DNA binding	NA
NCOA6	dbEM (Nanda et al., 2016 ), CR2Cancer (Ru et al., 2018)	ENSMUSG00000038369	15.9407	Writer	Histone Methylation	H3K4me
NCOR1	CR2Cancer (Ru et al., 2018)	ENSMUSG00000018501	163.636	Eraser	Histone Deacetylation	NA
NSD1	dbEM (Nanda et al., 2016 ), CR2Cancer (Ru et al., 2018)	ENSMUSG00000021488	12.4611	Writer	Histone Methylation	H3K36, H4K20
PBRM1	CR2Cancer (Ru et al., 2018)	ENSMUSG00000042323	18.0095	Remodeler	SWI/SNF	H3
PCGF2	dbEM (Nanda et al., 2016 ), CR2Cancer (Ru et al., 2018)	ENSMUSG00000018537	34.7888	Writer	Histone Ubiquitination	NA
PCNA	Essential gene control	ENSMUSG00000027342	16.7497	Included: known essential gene	NA	NA
PHC1	dbEM (Nanda et al., 2016 ), CR2Cancer (Ru et al., 2018)	ENSMUSG00000040669	20.2392	Writer	Histone Ubiquitination	H2AK119ub
PHC2	dbEM (Nanda et al., 2016 ), CR2Cancer (Ru et al., 2018)	ENSMUSG00000028796	36.8213	Writer	Histone Ubiquitination	H2AK119ub
PHC3	dbEM (Nanda et al., 2016 ), CR2Cancer (Ru et al., 2018)	ENSMUSG00000037652	10.6432	Writer	Histone Ubiquitination	H2AK119ub
PHF1	dbEM (Nanda et al., 2016 ), CR2Cancer (Ru et al., 2018)	ENSMUSG00000024193	10.356	Writer	Histone Methylation	NA
PHF10	CR2Cancer (Ru et al., 2018)	ENSMUSG00000023883	17.5804	Remodeler	SWI/SNF	NA
PHF12	CR2Cancer (Ru et al., 2018)	ENSMUSG00000037791	18.2443	Eraser	Histone Deacetylation	NA
PHF14	CR2Cancer (Ru et al., 2018)	ENSMUSG00000029629	13.9981	Reader	Plant Homeodomain (PHD)	H2A, H2B, H3
PHF2	CR2Cancer (Ru et al., 2018)	ENSMUSG00000038025	20.9384	Eraser	Histone Demethylation	H3K9me2
PHF21A	CR2Cancer (Ru et al., 2018)	ENSMUSG00000058318	65.6308	Eraser	Histone Deacetylation	NA
PHF23	CR2Cancer (Ru et al., 2018)	ENSMUSG00000018572	14.9369	Reader	Plant Homeodomain (PHD)	NA
PHF24	CR2Cancer (Ru et al., 2018)	ENSMUSG00000036062	21.7006	Reader	Plant Homeodomain (PHD)	NA
PHF3	CR2Cancer (Ru et al., 2018)	ENSMUSG00000048874	20.7723	Reader	Plant Homeodomain (PHD)	NA
PHIP	CR2Cancer (Ru et al., 2018)	ENSMUSG00000032253	26.5994	Reader	Plant Homeodomain (PHD)	H3
PHRF1	CR2Cancer (Ru et al., 2018)	ENSMUSG00000038611	13.3136	Reader	Plant Homeodomain (PHD)	NA
POGZ	CR2Cancer (Ru et al., 2018)	ENSMUSG00000038902	33.066	Reader	Zinc Finger Domain (ZNF)	H3K9me3
POLE3	CR2Cancer (Ru et al., 2018)	ENSMUSG00000028394	18.4062	Remodeler	ISWI	NA
PPP4R3A	CR2Cancer (Ru et al., 2018)	ENSMUSG00000041846	12.1564	Eraser	Histone Dephosphorylation	NA
PPP4R3B	CR2Cancer (Ru et al., 2018)	ENSMUSG00000020463	25.845	Eraser	Histone Dephosphorylation	NA
PRMT1	dbEM (Nanda et al., 2016 ), CR2Cancer (Ru et al., 2018)	ENSMUSG00000052429	26.6813	Writer	Histone Acetylation	H4R3
PRMT2	dbEM (Nanda et al., 2016 ), CR2Cancer (Ru et al., 2018)	ENSMUSG00000020230	15.0793	Writer	Histone Acetylation	H4
PRMT8	dbEM (Nanda et al., 2016 ), CR2Cancer (Ru et al., 2018)	ENSMUSG00000030350	30.8334	Writer	Histone Acetylation	H4R
PSIP1	dbEM (Nanda et al., 2016 ), CR2Cancer (Ru et al., 2018)	ENSMUSG00000028484	16.4007	Writer	Histone Methylation	H3K4me
PSMA3	Essential gene control	ENSMUSG00000060073	336.57	Included: known essential gene	NA	NA
PSMD1	Essential gene control	ENSMUSG00000026229	38.6498	Included: known essential gene	NA	NA
PTPN11	Drug target control	ENSMUSG00000043733	17.5814	Included: known drug target (aka SHP2)	NA	NA
PWWP2B	CR2Cancer (Ru et al., 2018)	ENSMUSG00000060260	10.4223	Reader	PWWP Domain (PWWP)	NA
RAI1	CR2Cancer (Ru et al., 2018)	ENSMUSG00000062115	19.3903	Other	Chromatin Binding	NA
RASA1	TSG control	ENSMUSG00000021549	9.13288	Included: known tumor suppressor gene	NA	NA
RB1	TSG control	ENSMUSG00000022105	6.73476	Included: known tumor suppressor gene	NA	NA
RBBP4	CR2Cancer (Ru et al., 2018)	ENSMUSG00000057236	15.8927	Eraser	Histone Deacetylation	H4
RBBP5	dbEM (Nanda et al., 2016 ), CR2Cancer (Ru et al., 2018)	ENSMUSG00000026439	15.0262	Writer	Histone Methylation	H3K4
RBBP7	CR2Cancer (Ru et al., 2018)	ENSMUSG00000031353	64.3612	Eraser	Histone Deacetylation	H4
RBM10	TSG control	ENSMUSG00000031060	15.0177	Included: known tumor suppressor gene	NA	NA
RERE	CR2Cancer (Ru et al., 2018)	ENSMUSG00000039852	57.8317	Eraser	Histone Deacetylation	NA
RING1	dbEM (Nanda et al., 2016 ), CR2Cancer (Ru et al., 2018)	ENSMUSG00000024325	12.7318	Writer	Histone Ubiquitination	H2AK119
RNF2	dbEM (Nanda et al., 2016 ), CR2Cancer (Ru et al., 2018)	ENSMUSG00000026484	15.6883	Writer	Histone Ubiquitination	H2AK119
RTF1	dbEM (Nanda et al., 2016 ), CR2Cancer (Ru et al., 2018)	ENSMUSG00000027304	12.6002	Writer	Histone Ubiquitination	NA
RUVBL1	dbEM (Nanda et al., 2016 ), CR2Cancer (Ru et al., 2018)	ENSMUSG00000030079	24.8446	Writer	Histone Acetylation	H2, H4
RUVBL2	dbEM (Nanda et al., 2016 ), CR2Cancer (Ru et al., 2018)	ENSMUSG00000003868	21.4768	Writer	Histone Acetylation	H2, H4
SCMH1	dbEM (Nanda et al., 2016 ), CR2Cancer (Ru et al., 2018)	ENSMUSG00000000085	26.6801	Writer	Histone Ubiquitination	H2A
SET	CR2Cancer (Ru et al., 2018)	ENSMUSG00000054766	65.6353	Other	Histone modification	NA
SETD1A	dbEM (Nanda et al., 2016 ), CR2Cancer (Ru et al., 2018)	ENSMUSG00000042308	19.1548	Writer	Histone Methylation	H3K4
SETD2	dbEM (Nanda et al., 2016 ), CR2Cancer (Ru et al., 2018)	ENSMUSG00000044791	22.7443	Writer	Histone Methylation	H3K36me3
SETD3	dbEM (Nanda et al., 2016 ), CR2Cancer (Ru et al., 2018)	ENSMUSG00000056770	40.0361	Writer	Histone Methylation	H3K36
SETD5	dbEM (Nanda et al., 2016 ), CR2Cancer (Ru et al., 2018)	ENSMUSG00000034269	21.7416	Writer	Histone Methylation	H3K36me3, H3K9me1
SETD7	dbEM (Nanda et al., 2016 ), CR2Cancer (Ru et al., 2018)	ENSMUSG00000037111	12.3489	Writer	Histone Methylation	H3K4
SIRT1	CR2Cancer (Ru et al., 2018)	ENSMUSG00000020063	11.0862	Eraser	Histone Deacetylation	H1K26ac, H3K9ac, H4K16ac
SIRT2	CR2Cancer (Ru et al., 2018)	ENSMUSG00000015149	29.0526	Eraser	Histone Deacetylation	H3K18ac, H3K56ac, H4K16ac, H4K20me1
SIRT7	CR2Cancer (Ru et al., 2018)	ENSMUSG00000025138	18.924	Eraser	Histone Deacetylation	H3K18ac
SMARCA2	CR2Cancer (Ru et al., 2018)	ENSMUSG00000024921	80.8104	Remodeler	SWI/SNF	H3, DNA motif
SMARCA4	CR2Cancer (Ru et al., 2018)	ENSMUSG00000032187	28.888	Remodeler	SWI/SNF	H3, H4
SMARCA5	CR2Cancer (Ru et al., 2018)	ENSMUSG00000031715	15.1418	Remodeler	SWI/SNF	NA
SMARCB1	CR2Cancer (Ru et al., 2018)	ENSMUSG00000000902	33.9536	Remodeler	SWI/SNF	H3K56
SMARCC1	CR2Cancer (Ru et al., 2018)	ENSMUSG00000032481	14.6505	Remodeler	SWI/SNF	NA
SMARCC2	CR2Cancer (Ru et al., 2018)	ENSMUSG00000025369	28.0222	Remodeler	SWI/SNF	NA
SMARCD2	CR2Cancer (Ru et al., 2018)	ENSMUSG00000078619	12.4377	Remodeler	SWI/SNF	NA
SMARCE1	CR2Cancer (Ru et al., 2018)	ENSMUSG00000037935	13.3205	Remodeler	SWI/SNF	NA
SMN1	CR2Cancer (Ru et al., 2018)	ENSMUSG00000021645	11.215	Reader	Tudor Domain (TD)	NA
SMNDC1	CR2Cancer (Ru et al., 2018)	ENSMUSG00000025024	13.5373	Reader	Tudor Domain (TD)	NA
SND1	CR2Cancer (Ru et al., 2018)	ENSMUSG00000001424	58.1367	Reader	Tudor Domain (TD)	NA
SOS2	Drug target control	ENSMUSG00000034801	15.0529	Included: known drug target	NA	NA
SP100	CR2Cancer (Ru et al., 2018)	ENSMUSG00000026222	14.5786	Reader	Plant Homeodomain (PHD)	NA
SP140	CR2Cancer (Ru et al., 2018)	ENSMUSG00000070031	33.2612	Reader	Plant Homeodomain (PHD)	H3
SRCAP	CR2Cancer (Ru et al., 2018)	ENSMUSG00000053877	43.6959	Remodeler	INO80	H2A.Z
STK11	TSG control	ENSMUSG00000003068	132.462	Included: known tumor suppressor gene	NA	NA
SUZ12	dbEM (Nanda et al., 2016 ), CR2Cancer (Ru et al., 2018)	ENSMUSG00000017548	11.3899	Writer	Histone Methylation	DNA motif
TBL1XR1	CR2Cancer (Ru et al., 2018)	ENSMUSG00000027630	11.4356	Eraser	Histone Deacetylation	NA
TCF20	CR2Cancer (Ru et al., 2018)	ENSMUSG00000041852	26.8023	Other	RNA binding	NA
TDG	dbEM (Nanda et al., 2016 ), CR2Cancer (Ru et al., 2018)	ENSMUSG00000034674	10.2355	Eraser	TDG	G:U, G:T, G:hmU
TDRD3	CR2Cancer (Ru et al., 2018)	ENSMUSG00000022019	12.3444	Reader	Tudor Domain (TD)	H3R17me2a, H4R3me2a
TET3	dbEM (Nanda et al., 2016 ), CR2Cancer (Ru et al., 2018)	ENSMUSG00000034832	16.7667	Eraser	TET	mC
TFPT	CR2Cancer (Ru et al., 2018)	ENSMUSG00000006335	13.3295	Remodeler	INO80	NA
TRIM28	CR2Cancer (Ru et al., 2018)	ENSMUSG00000005566	30.9183	Reader	Plant Homeodomain (PHD)	H3
TRRAP	dbEM (Nanda et al., 2016 ), CR2Cancer (Ru et al., 2018)	ENSMUSG00000045482	16.7439	Writer	Histone Acetylation	H2, H4
TSC1	TSG control	ENSMUSG00000026812	7.88427	Included: known tumor suppressor gene	NA	NA
UHRF2	CR2Cancer (Ru et al., 2018)	ENSMUSG00000024817	11.2271	Reader	Plant Homeodomain (PHD)	H3K9me3, mCG
VCPKMT	CR2Cancer (Ru et al., 2018)	ENSMUSG00000049882	16.7043	Other	Lysine methyltransferase	NA
VPS72	CR2Cancer (Ru et al., 2018)	ENSMUSG00000008958	25.4028	Other	Histone chaperone	NA
YEATS4	dbEM (Nanda et al., 2016 ), CR2Cancer (Ru et al., 2018)	ENSMUSG00000020171	52.4969	Writer	Histone Acetylation	H2, H4
YY1	CR2Cancer (Ru et al., 2018)	ENSMUSG00000021264	18.3295	Remodeler	INO80	DNA motif
ZBTB38	CR2Cancer (Ru et al., 2018)	ENSMUSG00000040433	27.7162	Reader	Zinc Finger Domain (ZNF)	NA
ZBTB4	CR2Cancer (Ru et al., 2018)	ENSMUSG00000018750	16.9981	Reader	Zinc Finger Domain (ZNF)	NA
ZMYM5	CR2Cancer (Ru et al., 2018)	ENSMUSG00000040123	12.3112	Reader	Zinc Finger Domain (ZNF)	NA
ZMYND11	CR2Cancer (Ru et al., 2018)	ENSMUSG00000021156	24.0209	Reader	Zinc Finger Domain (ZNF)	H3.3K36me3
ZMYND8	CR2Cancer (Ru et al., 2018)	ENSMUSG00000039671	15.0542	Reader	Zinc Finger Domain (ZNF)	H3K14ac
