## Supplemental Table 5 for "Functional mapping of epigenetic regulators uncovers coordinated tumor suppression by the HBO1 and MLL1 complexes"

### Sheet: Sheet1
Supplemental Table 5 . Molecular function enrichment of tumor-suppressive epigenetic regulators using Gene Ontology (https://geneontology.org/)
Analysis Type:	PANTHER Overrepresentation Test (Released 20240226)
Annotation Version and Release Date:	GO Ontology database DOI: 10.5281/zenodo.10536401 Released 2024-01-17
Analyzed List:	upload_1 (Homo sapiens)
Reference List:	Homo sapiens (all genes in database)
Test Type:	FISHER
Correction:	FDR
GO molecular function complete	Total genes in pathway	Number of hits	Fold enrichment	raw P-value	FDR
protein-cysteine methyltransferase activity (GO:0106363)	2	2	> 100	3.68e-06	0.000467
histone H3K4 monomethyltransferase activity (GO:0140945)	8	3	> 100	3.78e-07	6.61e-05
histone H3K4 trimethyltransferase activity (GO:0140999)	10	3	> 100	8.09e-07	0.000128
protein-arginine omega-N asymmetric methyltransferase activity (GO:0035242)	7	2	> 100	7.69e-05	0.00735
histone H3K14 acetyltransferase activity (GO:0036408)	9	2	> 100	0.000131	0.0121
unmethylated CpG binding (GO:0045322)	10	2	> 100	0.000164	0.0149
histone H3 acetyltransferase activity (GO:0010484)	15	3	> 100	3.05e-06	0.000417
acetylation-dependent protein binding (GO:0140033)	25	5	> 100	1.11e-09	3.73e-07
histone H4K8 acetyltransferase activity (GO:0043996)	11	2	93.55	0.0002	0.0175
histone H4K5 acetyltransferase activity (GO:0043995)	11	2	93.55	0.0002	0.0172
S-methyltransferase activity (GO:0008172)	11	2	93.55	0.0002	0.0169
protein-arginine N-methyltransferase activity (GO:0016274)	12	2	85.75	0.00024	0.0196
arginine N-methyltransferase activity (GO:0016273)	12	2	85.75	0.00024	0.0193
histone H4K12 acetyltransferase activity (GO:0043997)	12	2	85.75	0.00024	0.019
lysine-acetylated histone binding (GO:0070577)	24	4	85.75	1.26e-07	2.67e-05
histone H3K4 methyltransferase activity (GO:0042800)	19	3	81.24	6.45e-06	0.000778
histone H3 methyltransferase activity (GO:0140938)	42	6	73.5	1.81e-10	7.66e-08
histone H4 acetyltransferase activity (GO:0010485)	22	3	70.16	1.02e-05	0.00115
histone methyltransferase activity (GO:0042054)	66	7	54.57	4.31e-11	2.19e-08
methyl-CpG binding (GO:0008327)	30	3	51.45	2.66e-05	0.00281
histone acetyltransferase activity (GO:0004402)	42	4	49	1.3e-06	0.000199
peptide-lysine-N-acetyltransferase activity (GO:0061733)	46	4	44.74	1.88e-06	0.000281
protein methyltransferase activity (GO:0008276)	97	8	42.43	1.23e-11	6.94e-09
peptide N-acetyltransferase activity (GO:0034212)	51	4	40.35	2.86e-06	0.000403
protein-lysine N-methyltransferase activity (GO:0016279)	64	5	40.2	1.5e-07	3.04e-05
methylated histone binding (GO:0035064)	77	6	40.09	7.8e-09	1.88e-06
lysine N-methyltransferase activity (GO:0016278)	65	5	39.58	1.62e-07	3.05e-05
methylation-dependent protein binding (GO:0140034)	79	6	39.08	9.12e-09	2.1e-06
N-methyltransferase activity (GO:0008170)	101	7	35.66	9.07e-10	3.54e-07
histone modifying activity (GO:0140993)	210	14	34.3	1.57e-18	2e-15
transcription corepressor binding (GO:0001222)	49	3	31.5	0.000118	0.0111
nucleosome binding (GO:0031491)	87	5	29.57	7.04e-07	0.000115
N-acetyltransferase activity (GO:0008080)	71	4	28.99	1.08e-05	0.00119
histone binding (GO:0042393)	251	14	28.7	1.96e-17	1.66e-14
nuclear receptor coactivator activity (GO:0030374)	56	3	27.56	0.000176	0.0156
2-oxoglutarate-dependent dioxygenase activity (GO:0016706)	60	3	25.73	0.000216	0.0179
modification-dependent protein binding (GO:0140030)	184	9	25.17	6.46e-11	2.98e-08
S-adenosylmethionine-dependent methyltransferase activity (GO:0008757)	166	8	24.8	9.34e-10	3.38e-07
transcription coregulator binding (GO:0001221)	118	5	21.8	3.19e-06	0.000425
N-acyltransferase activity (GO:0016410)	97	4	21.22	3.72e-05	0.00377
acetyltransferase activity (GO:0016407)	98	4	21	3.87e-05	0.00385
methyltransferase activity (GO:0008168)	211	8	19.51	6.2e-09	1.57e-06
chromatin DNA binding (GO:0031490)	138	5	18.64	6.87e-06	0.00081
transferase activity, transferring one-carbon groups (GO:0016741)	222	8	18.54	9.24e-09	2.04e-06
transcription coregulator activity (GO:0003712)	510	18	18.16	6.33e-19	1.07e-15
chromatin binding (GO:0003682)	630	21	17.15	8.78e-22	4.45e-18
transcription coactivator activity (GO:0003713)	278	9	16.66	2.49e-09	7.44e-07
transcription corepressor activity (GO:0003714)	198	6	15.59	2.15e-06	0.000311
protein-macromolecule adaptor activity (GO:0030674)	959	22	11.8	2.04e-19	5.17e-16
molecular adaptor activity (GO:0060090)	1109	22	10.21	4.52e-18	4.59e-15
transcription factor binding (GO:0008134)	613	12	10.07	1.14e-09	3.62e-07
DNA-binding transcription factor binding (GO:0140297)	490	8	8.4	3.84e-06	0.000475
protein-containing complex binding (GO:0044877)	1786	22	6.34	9.55e-14	6.91e-11
DNA binding (GO:0003677)	2517	24	4.91	9.91e-13	6.28e-10
acyltransferase activity (GO:0016746)	738	7	4.88	0.000492	0.0384
transcription regulator activity (GO:0140110)	1964	18	4.72	5.8e-09	1.55e-06
sequence-specific DNA binding (GO:0043565)	1678	13	3.99	9.95e-06	0.00115
catalytic activity, acting on a protein (GO:0140096)	2345	16	3.51	3.29e-06	0.000427
nucleic acid binding (GO:0003676)	4019	25	3.2	3.17e-09	8.93e-07
transferase activity (GO:0016740)	2309	14	3.12	6.56e-05	0.00639
cation binding (GO:0043169)	4435	24	2.78	1.52e-07	2.97e-05
metal ion binding (GO:0046872)	4345	23	2.72	5.47e-07	9.24e-05
small molecule binding (GO:0036094)	6326	28	2.28	3.65e-07	6.61e-05
organic cyclic compound binding (GO:0097159)	6061	25	2.12	1.55e-05	0.00167
ion binding (GO:0043167)	6120	25	2.1	3.07e-05	0.00318
