## Supplemental Table 6 for "Functional mapping of epigenetic regulators uncovers coordinated tumor suppression by the HBO1 and MLL1 complexes"

### Sheet: Sheet1
Supplemental Table 6. Molecular function enrichment of tumor-dependency epigenetic regulators using Gene Ontology (https://geneontology.org/)
Analysis Type:	PANTHER Overrepresentation Test (Released 20240226)
Annotation Version and Release Date:	GO Ontology database DOI: 10.5281/zenodo.10536401 Released 2024-01-17
Analyzed List:	upload_1 (Homo sapiens)
Reference List:	Homo sapiens (all genes in database)
Test Type:	FISHER
Correction:	FDR
GO molecular function complete	Total genes in pathway	Number of hits	Fold enrichment	raw P-value	FDR
histone H2A acetyltransferase activity (GO:0043998)	3	2	> 100	4.58e-05	0.00327
P-TEFb complex binding (GO:0106140)	4	2	> 100	9.13e-05	0.00617
mismatch base pair DNA N-glycosylase activity (GO:0000700)	4	2	> 100	9.13e-05	0.00609
histone H4K16 acetyltransferase activity (GO:0046972)	7	3	> 100	2.03e-06	0.000198
histone H3K9me2 methyltransferase activity (GO:0140947)	7	3	> 100	2.03e-06	0.000194
histone decrotonylase activity (GO:0160009)	5	2	> 100	0.000152	0.00939
protein decrotonylase activity (GO:0160008)	5	2	> 100	0.000152	0.00927
RNA polymerase I core promoter sequence-specific DNA binding (GO:0001164)	9	3	84.69	4.85e-06	0.000417
histone H3K27 methyltransferase activity (GO:0046976)	6	2	84.69	0.000227	0.0125
RNA polymerase I transcription regulatory region sequence-specific DNA binding (GO:0001163)	10	3	76.22	6.91e-06	0.000565
lysine-acetylated histone binding (GO:0070577)	24	7	74.1	3.68e-12	9.82e-10
acetylation-dependent protein binding (GO:0140033)	25	7	71.14	5.1e-12	1.29e-09
G-quadruplex RNA binding (GO:0002151)	8	2	63.52	0.000422	0.022
histone H4K12 acetyltransferase activity (GO:0043997)	12	3	63.52	1.26e-05	0.00101
histone H3K4 monomethyltransferase activity (GO:0140945)	8	2	63.52	0.000422	0.0218
ATP-dependent chromatin remodeler activity (GO:0140658)	37	9	61.8	1.63e-14	5.51e-12
histone H3K9 methyltransferase activity (GO:0046974)	13	3	58.63	1.63e-05	0.00125
C2H2 zinc finger domain binding (GO:0070742)	14	3	54.44	2.07e-05	0.00154
Tat protein binding (GO:0030957)	10	2	50.81	0.000675	0.0329
unmethylated CpG binding (GO:0045322)	10	2	50.81	0.000675	0.0326
TFIID-class transcription factor complex binding (GO:0001094)	10	2	50.81	0.000675	0.0323
histone H3K4 trimethyltransferase activity (GO:0140999)	10	2	50.81	0.000675	0.032
histone H4K8 acetyltransferase activity (GO:0043996)	11	2	46.2	0.000822	0.0382
histone H4K5 acetyltransferase activity (GO:0043995)	11	2	46.2	0.000822	0.0379
histone H4 acetyltransferase activity (GO:0010485)	22	4	46.2	1.54e-06	0.000156
histone H3 methyltransferase activity (GO:0140938)	42	6	36.3	1.44e-08	2.22e-06
histone deacetylase activity (GO:0004407)	22	3	34.65	8.57e-05	0.00587
protein lysine deacetylase activity (GO:0033558)	23	3	33.14	9.83e-05	0.00639
p53 binding (GO:0002039)	70	9	32.67	7.68e-12	1.69e-09
nucleosomal DNA binding (GO:0031492)	57	7	31.2	2.53e-09	4.28e-07
histone acetyltransferase activity (GO:0004402)	42	5	30.25	6.32e-07	7.12e-05
nuclear androgen receptor binding (GO:0050681)	26	3	29.32	0.000143	0.00895
ATP-dependent activity, acting on DNA (GO:0008094)	126	14	28.23	6.4e-17	2.7e-14
peptide-lysine-N-acetyltransferase activity (GO:0061733)	46	5	27.62	1.01e-06	0.000111
histone H3 demethylase activity (GO:0141052)	28	3	27.22	0.000179	0.0108
histone methyltransferase activity (GO:0042054)	66	7	26.95	7.26e-09	1.19e-06
nucleosome binding (GO:0031491)	87	9	26.28	5.74e-11	1.16e-08
transcription corepressor binding (GO:0001222)	49	5	25.93	1.39e-06	0.00015
protein demethylase activity (GO:0140457)	30	3	25.41	0.000221	0.0124
histone demethylase activity (GO:0032452)	30	3	25.41	0.000221	0.0123
histone modifying activity (GO:0140993)	210	21	25.41	4.41e-24	1.12e-20
peptide N-acetyltransferase activity (GO:0034212)	51	5	24.91	1.7e-06	0.000169
protein-lysine N-methyltransferase activity (GO:0016279)	64	6	23.82	1.92e-07	2.38e-05
core promoter sequence-specific DNA binding (GO:0001046)	43	4	23.63	2.45e-05	0.0018
lysine N-methyltransferase activity (GO:0016278)	65	6	23.45	2.11e-07	2.55e-05
N-acetyltransferase activity (GO:0008080)	71	6	21.47	3.6e-07	4.14e-05
histone binding (GO:0042393)	251	21	21.26	1.98e-22	3.34e-19
chromatin DNA binding (GO:0031490)	138	11	20.25	6.69e-12	1.61e-09
deacetylase activity (GO:0019213)	38	3	20.06	0.000449	0.023
helicase activity (GO:0004386)	157	12	19.42	1.14e-12	3.22e-10
promoter-specific chromatin binding (GO:1990841)	66	5	19.25	6.17e-06	0.000513
demethylase activity (GO:0032451)	40	3	19.06	0.000522	0.0262
catalytic activity, acting on DNA (GO:0140097)	258	19	18.71	2.85e-19	1.61e-16
N-acyltransferase activity (GO:0016410)	97	7	18.34	1.09e-07	1.45e-05
protein methyltransferase activity (GO:0008276)	97	7	18.34	1.09e-07	1.41e-05
transcription coregulator binding (GO:0001221)	118	8	17.23	2.09e-08	3.11e-06
DNA helicase activity (GO:0003678)	60	4	16.94	9.18e-05	0.00605
modification-dependent protein binding (GO:0140030)	184	12	16.57	7.52e-12	1.73e-09
methylated histone binding (GO:0035064)	77	5	16.5	1.32e-05	0.00104
methylation-dependent protein binding (GO:0140034)	79	5	16.08	1.5e-05	0.00117
acetyltransferase activity (GO:0016407)	98	6	15.56	2.43e-06	0.000228
N-methyltransferase activity (GO:0008170)	101	6	15.09	2.9e-06	0.000267
nuclear receptor binding (GO:0016922)	138	8	14.73	7.1e-08	9.73e-06
transcription coactivator activity (GO:0003713)	278	16	14.62	1.22e-14	4.42e-12
chromatin binding (GO:0003682)	630	36	14.52	4.17e-33	2.11e-29
transcription corepressor activity (GO:0003714)	198	11	14.12	3.34e-10	6.04e-08
transcription coregulator activity (GO:0003712)	510	26	12.95	3.01e-22	3.81e-19
methyltransferase activity (GO:0008168)	211	9	10.84	1.45e-07	1.84e-05
transcription factor binding (GO:0008134)	613	26	10.78	3.06e-20	1.94e-17
S-adenosylmethionine-dependent methyltransferase activity (GO:0008757)	166	7	10.71	4.12e-06	0.000367
transferase activity, transferring one-carbon groups (GO:0016741)	222	9	10.3	2.24e-07	2.64e-05
RNA polymerase II-specific DNA-binding transcription factor binding (GO:0061629)	349	14	10.19	8.2e-11	1.6e-08
DNA-binding transcription factor binding (GO:0140297)	490	19	9.85	3.95e-14	1.18e-11
catalytic activity, acting on a nucleic acid (GO:0140640)	617	21	8.65	1.87e-14	5.93e-12
acyltransferase activity, transferring groups other than amino-acyl groups (GO:0016747)	230	7	7.73	3.42e-05	0.00248
protein-macromolecule adaptor activity (GO:0030674)	959	28	7.42	1.47e-17	7.47e-15
molecular adaptor activity (GO:0060090)	1109	29	6.64	6.23e-17	2.87e-14
ATP-dependent activity (GO:0140657)	587	15	6.49	8.07e-09	1.28e-06
ATP hydrolysis activity (GO:0016887)	420	10	6.05	5.81e-06	0.000491
protein-containing complex binding (GO:0044877)	1786	40	5.69	1.41e-21	1.43e-18
DNA binding (GO:0003677)	2517	45	4.54	8.72e-21	7.37e-18
transcription regulator activity (GO:0140110)	1964	28	3.62	6.52e-10	1.14e-07
zinc ion binding (GO:0008270)	857	12	3.56	0.000126	0.00801
acyltransferase activity (GO:0016746)	738	10	3.44	0.000624	0.0307
nucleic acid binding (GO:0003676)	4019	54	3.41	2.95e-20	2.13e-17
ribonucleoside triphosphate phosphatase activity (GO:0017111)	749	10	3.39	0.0007	0.0328
sequence-specific DNA binding (GO:0043565)	1678	21	3.18	1.4e-06	0.000148
catalytic activity, acting on a protein (GO:0140096)	2345	28	3.03	3.39e-08	4.9e-06
transition metal ion binding (GO:0046914)	1133	13	2.92	0.000455	0.0231
double-stranded DNA binding (GO:0003690)	1660	19	2.91	1.8e-05	0.00136
sequence-specific double-stranded DNA binding (GO:1990837)	1565	17	2.76	0.000104	0.00668
transferase activity (GO:0016740)	2309	25	2.75	1.53e-06	0.000158
ATP binding (GO:0005524)	1493	16	2.72	0.000201	0.0119
transcription cis-regulatory region binding (GO:0000976)	1501	16	2.71	0.000214	0.0123
transcription regulatory region nucleic acid binding (GO:0001067)	1503	16	2.7	0.000217	0.0124
adenyl ribonucleotide binding (GO:0032559)	1553	16	2.62	0.000315	0.017
adenyl nucleotide binding (GO:0030554)	1656	17	2.61	0.000206	0.012
RNA binding (GO:0003723)	1675	17	2.58	0.000236	0.0129
organic cyclic compound binding (GO:0097159)	6061	58	2.43	5.25e-15	2.05e-12
nucleotide binding (GO:0000166)	2171	20	2.34	0.000338	0.0181
nucleoside phosphate binding (GO:1901265)	2172	20	2.34	0.000339	0.0179
hydrolase activity (GO:0016787)	2466	22	2.27	0.000188	0.0112
catalytic activity (GO:0003824)	5662	50	2.24	1.25e-10	2.35e-08
heterocyclic compound binding (GO:1901363)	2308	20	2.2	0.000559	0.0278
ion binding (GO:0043167)	6120	44	1.83	4.11e-06	0.000372
small molecule binding (GO:0036094)	6326	45	1.81	4.72e-06	0.000413
metal ion binding (GO:0046872)	4345	30	1.75	0.000932	0.0426
protein binding (GO:0005515)	14414	80	1.41	1.94e-11	4.11e-09
binding (GO:0005488)	16559	81	1.24	4.45e-08	6.26e-06
molecular_function (GO:0003674)	18192	81	1.13	7.66e-05	0.00539
Unclassified (UNCLASSIFIED)	2388	0	< 0.01	7.66e-05	0.00532
