## Supplemental Table 7 for "Functional mapping of epigenetic regulators uncovers coordinated tumor suppression by the HBO1 and MLL1 complexes"

### Sheet: Sheet1
Supplemental Table 7. Genes included in the Lenti-U6-BC-sgRNA-Saturation/Cre library. Genes include members from the MYST and COMPASS gene family, their related genes, demethylases, and other epigenetic regulatory genes of interest.
Gene.symbol	Ensembl.gene.id	Category	Subcategory	Complex	Lenti-U6-BC-sgRNA-Epigenetics/Cre library
HCFC2	ENSMUSG00000020246	COMPASS-family related	MLL1/2	MLL1/2 Complex	No
ASF1A	ENSMUSG00000019857	Others	Epigenetic Regulator	NA	No
ASF1B	ENSMUSG00000005470	Others	Epigenetic Regulator	NA	No
BCL2	ENSMUSG00000057329	Others	Epigenetic Regulator	NA	No
CHTOP	ENSMUSG00000001017	Others	Epigenetic Regulator	NA	No
DNMT3B	ENSMUSG00000027478	Others	Epigenetic Regulator	NA	No
DOT1L	ENSMUSG00000061589	Others	Epigenetic Regulator	NA	No
HCFC1	ENSMUSG00000031386	COMPASS-family related	MLL1/2	MLL1 Complex	Yes
KMT2A	ENSMUSG00000002028	COMPASS-family related	MLL1/2	MLL1 Complex	Yes
KMT2B	ENSMUSG00000006307	COMPASS-family related	MLL1/2	MLL2 Complex	Yes
KDM1B	ENSMUSG00000038080	Histone Demethylase	KDM1	NA	No
KDM1A	ENSMUSG00000036940	Histone Demethylase	KDM1	NA	Yes
KDM4A	ENSMUSG00000033326	Histone Demethylase	KDM4	NA	No
KDM4B	ENSMUSG00000024201	Histone Demethylase	KDM4	NA	No
KDM4C	ENSMUSG00000028397	Histone Demethylase	KDM4	NA	No
KDM4D	ENSMUSG00000053914	Histone Demethylase	KDM4	NA	No
KDM5A	ENSMUSG00000030180	Histone Demethylase	KDM5	NA	No
KDM5B	ENSMUSG00000042207	Histone Demethylase	KDM5	NA	No
PCNA	ENSMUSG00000027342	Controls	Controls	Known Essential Gene	No
KDM5D	ENSMUSG00000056673	Histone Demethylase	KDM5	NA	No
PSMA1	ENSMUSG00000030751	Controls	Controls	Known Essential Gene	No
RB1	ENSMUSG00000022105	Controls	Controls	Known Tumor Suppressor Gene	No
KDM5C	ENSMUSG00000025332	Histone Demethylase	KDM5	NA	Yes
KDM7A	ENSMUSG00000042599	Histone Demethylase	Other	NA	No
KDM2B	ENSMUSG00000029475	Histone Demethylase	Other	NA	No
KAT7	ENSMUSG00000038909	MYST-family related	HBO1	HBO1 Complex	Yes
KAT6B	ENSMUSG00000021767	MYST-family related	MOZ/MORF	MORF Complex	No
KAT6A	ENSMUSG00000031540	MYST-family related	MOZ/MORF	MOZ Complex	Yes
STK11	ENSMUSG00000003068	Controls	Controls	Known Tumor Suppressor Gene	No
KAT8	ENSMUSG00000030801	MYST-family related	NuA4/Tip60/MOF	MSL/NSL Complex	No
ACTL6A	ENSMUSG00000027671	MYST-family related	NuA4/Tip60/MOF	NuA4/Tip60 HAT Complex	No
DMAP1	ENSMUSG00000009640	MYST-family related	NuA4/Tip60/MOF	NuA4/Tip60 HAT Complex	No
BRD8	ENSMUSG00000003778	MYST-family related	NuA4/Tip60/MOF	NuA4/Tip60 HAT Complex	Yes
EP400	ENSMUSG00000029505	MYST-family related	NuA4/Tip60/MOF	NuA4/Tip60 HAT Complex	Yes
NSD2	ENSMUSG00000057406	Others	Epigenetic Regulator	NA	No
PRDM9	ENSMUSG00000051977	Others	Epigenetic Regulator	NA	No
PRMT6	ENSMUSG00000049300	Others	Epigenetic Regulator	NA	No
RIOX1	ENSMUSG00000046791	Others	Epigenetic Regulator	NA	No
SIN3A	ENSMUSG00000042557	Others	Epigenetic Regulator	NA	No
SIN3B	ENSMUSG00000031622	Others	Epigenetic Regulator	NA	No
SIRT6	ENSMUSG00000034748	Others	Epigenetic Regulator	NA	No
SPOP	ENSMUSG00000057522	Others	Epigenetic Regulator	NA	No
TADA1	ENSMUSG00000026563	Others	Epigenetic Regulator	NA	No
TADA3	ENSMUSG00000048930	Others	Epigenetic Regulator	NA	No
ZFP64	ENSMUSG00000027551	Others	Epigenetic Regulator	NA	No
EED	ENSMUSG00000030619	Others	Epigenetic Regulator	NA	Yes
MLLT10	ENSMUSG00000026743	Others	Epigenetic Regulator	NA	Yes
ZMYND8	ENSMUSG00000039671	Others	Epigenetic Regulator	NA	Yes
WDR82	ENSMUSG00000020257	Others	Misc.	MLL5/6 Complex	No
MEF2C	ENSMUSG00000005583	Others	Misc.	NA	No
MLLT1	ENSMUSG00000024212	Others	Misc.	NA	No
MEN1	ENSMUSG00000024947	COMPASS-family related	MLL1/2	MLL1/2 Complex	Yes
PSIP1	ENSMUSG00000028484	COMPASS-family related	MLL1/2	MLL1/2 Complex	Yes
KMT2C	ENSMUSG00000038056	COMPASS-family related	MLL3/4	MLL3 Complex	Yes
KMT2D	ENSMUSG00000048154	COMPASS-family related	MLL3/4	MLL4 Complex	Yes
NCOA6	ENSMUSG00000038369	COMPASS-family related	MLL3/4	MLL3/4 Complex	Yes
SETD1B	ENSMUSG00000038384	COMPASS-family related	SET1A/B	SET1A/B Complex	No
CXXC1	ENSMUSG00000024560	COMPASS-family related	SET1A/B	SET1A/B Complex	Yes
SETD1A	ENSMUSG00000042308	COMPASS-family related	SET1A/B	SET1A/B Complex	Yes
DPY30	ENSMUSG00000024067	COMPASS-family related	Shared	MLL Complex Shared Subunit	No
WDR5	ENSMUSG00000026917	COMPASS-family related	Shared	MLL Complex Shared Subunit	No
ASH2L	ENSMUSG00000031575	COMPASS-family related	Shared	MLL Complex Shared Subunit	Yes
RBBP5	ENSMUSG00000026439	COMPASS-family related	Shared	MLL Complex Shared Subunit	Yes
KDM3A	ENSMUSG00000053470	Histone Demethylase	Other	NA	No
PHF8	ENSMUSG00000041229	Histone Demethylase	Other	NA	No
KDM6A	ENSMUSG00000037369	Histone Demethylase	Other	NA	Yes
EPC1	ENSMUSG00000024240	MYST-family related	NuA4/Tip60/MOF	NuA4/Tip60 HAT Complex	Yes
EPC2	ENSMUSG00000069495	MYST-family related	NuA4/Tip60/MOF	NuA4/Tip60 HAT Complex	Yes
ING3	ENSMUSG00000029670	MYST-family related	NuA4/Tip60/MOF	NuA4/Tip60 HAT Complex	Yes
KAT5	ENSMUSG00000024926	MYST-family related	NuA4/Tip60/MOF	Tip60 HAT Complex	Yes
MORF4L1	ENSMUSG00000062270	MYST-family related	NuA4/Tip60/MOF	NuA4/Tip60 HAT Complex	Yes
MORF4L2	ENSMUSG00000031422	MYST-family related	NuA4/Tip60/MOF	NuA4 Complex	Yes
RUVBL1	ENSMUSG00000030079	MYST-family related	NuA4/Tip60/MOF	NuA4/Tip60 HAT Complex	Yes
RUVBL2	ENSMUSG00000003868	MYST-family related	NuA4/Tip60/MOF	NuA4/Tip60 HAT Complex	Yes
TRRAP	ENSMUSG00000045482	MYST-family related	NuA4/Tip60/MOF	NuA4/Tip60 HAT Complex	Yes
YEATS4	ENSMUSG00000020171	MYST-family related	NuA4/Tip60/MOF	NuA4/Tip60 HAT Complex	Yes
JADE1	ENSMUSG00000025764	MYST-family related	Shared	HBO1, MOZ, MORF Shared Subunit	No
JADE2	ENSMUSG00000020387	MYST-family related	Shared	HBO1, MOZ, MORF Shared Subunit	No
BRPF1	ENSMUSG00000001632	MYST-family related	Shared	HBO1, MOZ, MORF Shared Subunit	No
ING5	ENSMUSG00000026283	MYST-family related	Shared	HBO1, MOZ, MORF Shared Subunit	No
JADE3	ENSMUSG00000037315	MYST-family related	Shared	HBO1, MOZ, MORF Shared Subunit	Yes
BRD1	ENSMUSG00000022387	MYST-family related	Shared	HBO1, MOZ, MORF Shared Subunit	Yes
BRPF3	ENSMUSG00000063952	MYST-family related	Shared	HBO1, MOZ, MORF Shared Subunit	Yes
ING4	ENSMUSG00000030330	MYST-family related	Shared	HBO1, MOZ, MORF Shared Subunit	Yes
MEAF6	ENSMUSG00000028863	MYST-family related	Shared	MYST Family Shared Subunit	Yes
KMT5A (SETD8)	ENSMUSG00000049327	Others	SET	SET Domain Gene	No
SMYD1	ENSMUSG00000055027	Others	SET	SET Domain Gene	No
SMYD2	ENSMUSG00000026603	Others	SET	SET Domain Gene	No
KMT2E	ENSMUSG00000029004	Others	SET	SET Domain Gene	Yes
SETD7	ENSMUSG00000037111	Others	SET	SET Domain Gene	Yes
