## Supplemental Table 11 for "Functional mapping of epigenetic regulators uncovers coordinated tumor suppression by the HBO1 and MLL1 complexes"

### Sheet: Sheet1
Supplemental Table 11. Sample information for bulk ATAC-seq data
Column Name	Description
library_id	ATAC-seq NGS library id.
RelatedFigure	ATAC-seq experimental sample id.
sgRNA	sgRNA used for each sample.
Genotype	Mouse genotype for each sample
Popluation	Population isolated by FACS
TSS score	TSS Enrichment QC associated with each ATAC-seq sample.
library_id	sample_id	sgRNA	genotype	population	TSS score
Bulk_ATAC_21	sgSafe_1	sgSafe	KT; H11LSL-Cas9	Lin- TdTomato+	21.2787
Bulk_ATAC_22	sgSafe_2	sgSafe	KT; H11LSL-Cas9	Lin- TdTomato+	24.2464
Bulk_ATAC_23	sgKat7_1	sgKat7	KT; H11LSL-Cas9	Lin- TdTomato+	26.1889
Bulk_ATAC_24	sgKat7_2	sgKat7	KT; H11LSL-Cas9	Lin- TdTomato+	27.0854
Bulk_ATAC_25	sgKat7_3	sgKat7	KT; H11LSL-Cas9	Lin- TdTomato+	24.5513
Bulk_ATAC_26	sgSafe_3	sgSafe	KT; H11LSL-Cas9	Lin- TdTomato+	25.1921
Bulk_ATAC_27	sgSafe_4	sgSafe	KT; H11LSL-Cas9	Lin- TdTomato+	24.0951
Bulk_ATAC_28	sgKat7_4	sgKat7	KT; H11LSL-Cas9	Lin- TdTomato+	24.6755
Bulk_ATAC_03	sgMeaf6_1	sgMeaf6	KT; H11LSL-Cas9	Lin- TdTomato+	25.386
Bulk_ATAC_04	sgMeaf6_2	sgMeaf6	KT; H11LSL-Cas9	Lin- TdTomato+	25.5712
Bulk_ATAC_05	sgMeaf6_3	sgMeaf6	KT; H11LSL-Cas9	Lin- TdTomato+	22.9571
Bulk_ATAC_06	sgKmt2a_1	sgKmt2a	KT; H11LSL-Cas9	Lin- TdTomato+	23.8113
Bulk_ATAC_07	sgKmt2a_2	sgKmt2a	KT; H11LSL-Cas9	Lin- TdTomato+	19.6654
Bulk_ATAC_08	sgKmt2a_3	sgKmt2a	KT; H11LSL-Cas9	Lin- TdTomato+	20.5843
Bulk_ATAC_09	sgPsip1_1	sgPsip1	KT; H11LSL-Cas9	Lin- TdTomato+	21.7679
Bulk_ATAC_10	sgPsip1_2	sgPsip1	KT; H11LSL-Cas9	Lin- TdTomato+	22.4104
Bulk_ATAC_11	sgPsip1_3	sgPsip1	KT; H11LSL-Cas9	Lin- TdTomato+	24.4314
Bulk_ATAC_12	sgSafe1_1	sgSafe	KT; H11LSL-Cas9	Lin- TdTomato+	25.386
Bulk_ATAC_13	sgSafe1_2	sgSafe	KT; H11LSL-Cas9	Lin- TdTomato+	25.5712
Bulk_ATAC_14	sgSafe1_3	sgSafe	KT; H11LSL-Cas9	Lin- TdTomato+	22.9571
