## Supplemental Table 13 for "Functional mapping of epigenetic regulators uncovers coordinated tumor suppression by the HBO1 and MLL1 complexes"

### Sheet: sgKat7_v_sgSafe
Supplemental Table 13. Categories and percent frequency of significantly reduced chromatin accessibility peaks of HBO1/MLL complexes inactivated neoplastic cells relative to sgSafe transduced neoplastic cells
Feature	Frequency (%)	14074/14074 peaks were annotated
Promoter (<=1kb)	24.2646
Promoter (1-2kb)	5.91872
Promoter (2-3kb)	4.75345
5' UTR	0.213159
3' UTR	2.11027
1st Exon	1.69106
Other Exon	3.41054
1st Intron	14.0898
Other Intron	21.7706
Downstream (<=300)	0.0994742
Distal Intergenic	21.6783

### Sheet: sgMeaf6_v_sgSafe
Feature	Frequency (%)	8262/8262 peaks were annotated
Promoter (<=1kb)	36.0445
Promoter (1-2kb)	8.77511
Promoter (2-3kb)	5.80973
5' UTR	0.229969
3' UTR	1.85185
1st Exon	1.21036
Other Exon	2.86855
1st Intron	13.7981
Other Intron	17.2234
Downstream (<=300)	0.0484144
Distal Intergenic	12.1399

### Sheet: sgKmt2a_v_sgSafe
Feature	Frequency (%)	1546/1546 peaks were annotated
Promoter (<=1kb)	22.5744
Promoter (1-2kb)	8.4088
Promoter (2-3kb)	5.36869
5' UTR	0.129366
3' UTR	2.00517
1st Exon	1.61708
Other Exon	2.78137
1st Intron	14.7477
Other Intron	23.2212
Downstream (<=300)	0.129366
Distal Intergenic	19.0168

### Sheet: sgPsip1_v_sgSafe
Feature	Frequency (%)	1715/1715 peaks were annotated
Promoter (<=1kb)	15.3936
Promoter (1-2kb)	7.7551
Promoter (2-3kb)	5.53936
5' UTR	0.408163
3' UTR	1.16618
1st Exon	1.22449
Other Exon	2.15743
1st Intron	20.8746
Other Intron	25.0146
Distal Intergenic	20.4665
