## Supplemental Table 20 for "Functional mapping of epigenetic regulators uncovers coordinated tumor suppression by the HBO1 and MLL1 complexes"

### Sheet: Sheet1
Supplemental Table 20. Summary information for scRNA-seq
Genotype	Number of cells sequenced	Median transcripts per cell	Median genes per cell	Mean reads per cell	Mouse ID	Experiment ID
sgKat7	750	15921	3951	134166	SL768	sc_Expt1
sgKat7	230	14918	3941	127200	MT2174	sc_Expt1
sgKat7	194	8386	3193	85358	MT2170	sc_Expt1
sgSafe	236	8326	2686	86251	MT2252	sc_Expt1
sgSafe	105	6878	2565	88339	MT2242	sc_Expt1
sgKmt2a	7768	3718	1441	71385	HC2555	sc_Expt2
sgKmt2a	7125	3508	1469	75765	HC2551	sc_Expt2
sgKmt2a	3072	6434	2153	140019	HC2550	sc_Expt2
sgSafe	5396	8611	2650	157820	MT2110	sc_Expt2
sgSafe	5022	6186	2216	126317	MT2144	sc_Expt2
sgSafe	419	4341	1790	171563	MT2179	sc_Expt2
sgSafe	869	8232	2652	175469	MT2179	sc_Expt2
sgMeaf6	5735	6270	2278	119215	LA936	sc_Expt2
sgMeaf6	5308	8009	2542	157826	MT2141	sc_Expt2
sgMeaf6	6191	3636	1570	73207	MT2176	sc_Expt2
sgPsip1	9527	4918	1765	92544	MT2166	sc_Expt2
sgPsip1	3854	8360	2738	156767	MT2140	sc_Expt2
sgPsip1	2510	5332	2078	113185	MT2131	sc_Expt2
