## Supplemental Table 26 for "Functional mapping of epigenetic regulators uncovers coordinated tumor suppression by the HBO1 and MLL1 complexes"

### Sheet: Sheet1
Supplemental Table 26. Genes included in the Tuba-seq-Ultra library in KT;H11LSL-Cas9;Kat7flox/flox experiment . Genes include members from the MYST and COMPASS gene family, canonical tumor suppressor genes, HDACs, and other genes of interest.
Gene.symbol	Ensembl.gene.id	Category	Previous Tuba-seqUltra analyses
BRD7	ENSMUSG00000031660	BAF	no
PBRM1	ENSMUSG00000042323	BAF	yes
SMARCA2	ENSMUSG00000024921	BAF	yes
SMARCA4	ENSMUSG00000032187	BAF	yes
SMARCD1	ENSMUSG00000023018	BAF	yes
SMARCD2	ENSMUSG00000078619	BAF	yes
SMARCD3	ENSMUSG00000028949	BAF	no
ARID1A	ENSMUSG00000007880	Canonical tumor suppressor genes	yes
ARID2	ENSMUSG00000033237	Canonical tumor suppressor genes	yes
ARNTL2	ENSMUSG00000040187	Canonical tumor suppressor genes	no
CDKN2A	ENSMUSG00000044303	Canonical tumor suppressor genes	no
CDKN2C	ENSMUSG00000028551	Canonical tumor suppressor genes	no
CMTR2	ENSMUSG00000046441	Canonical tumor suppressor genes	no
DNMT3A	ENSMUSG00000020661	Canonical tumor suppressor genes	yes
EZH2	ENSMUSG00000029687	Canonical tumor suppressor genes	yes
FBXW7	ENSMUSG00000028086	Canonical tumor suppressor genes	no
KEAP1	ENSMUSG00000003308	Canonical tumor suppressor genes	no
NF1	ENSMUSG00000020716	Canonical tumor suppressor genes	no
PTEN	ENSMUSG00000013663	Canonical tumor suppressor genes	no
RB1	ENSMUSG00000022105	Canonical tumor suppressor genes	yes
RBM10	ENSMUSG00000031060	Canonical tumor suppressor genes	yes
RNF43	ENSMUSG00000034177	Canonical tumor suppressor genes	no
SETD2	ENSMUSG00000044791	Canonical tumor suppressor genes	yes
STAG2	ENSMUSG00000025862	Canonical tumor suppressor genes	no
STK11	ENSMUSG00000003068	Canonical tumor suppressor genes	yes
TRP53	ENSMUSG00000059552	Canonical tumor suppressor genes	no
TSC1	ENSMUSG00000026812	Canonical tumor suppressor genes	yes
ASH2L	ENSMUSG00000031575	COMPASS family and related genes	yes
BCL2	ENSMUSG00000057329	COMPASS family and related genes	yes
CXXC1	ENSMUSG00000024560	COMPASS family and related genes	yes
CREBBP	ENSMUSG00000022521	COMPASS family and related genes	yes
DOT1L	ENSMUSG00000061589	COMPASS family and related genes	yes
DPY30	ENSMUSG00000024067	COMPASS family and related genes	yes
EED	ENSMUSG00000030619	COMPASS family and related genes	yes
HCFC1	ENSMUSG00000031386	COMPASS family and related genes	yes
HCFC2	ENSMUSG00000020246	COMPASS family and related genes	yes
KMT2A	ENSMUSG00000002028	COMPASS family and related genes	yes
KMT2B	ENSMUSG00000006307	COMPASS family and related genes	yes
KMT2C	ENSMUSG00000038056	COMPASS family and related genes	yes
KMT2D	ENSMUSG00000048154	COMPASS family and related genes	yes
KMT2E	ENSMUSG00000029004	COMPASS family and related genes	yes
KMT5A	ENSMUSG00000049327	COMPASS family and related genes	no
MBD2	ENSMUSG00000024513	COMPASS family and related genes	yes
MEF2C	ENSMUSG00000005583	COMPASS family and related genes	yes
MEN1	ENSMUSG00000024947	COMPASS family and related genes	yes
MLLT10	ENSMUSG00000026743	COMPASS family and related genes	yes
MORF4L1	ENSMUSG00000062270	COMPASS family and related genes	yes
NCOA6	ENSMUSG00000038369	COMPASS family and related genes	yes
PAGR1A	ENSMUSG00000030680	COMPASS family and related genes	no
PAGR1B	ENSMUSG00000092534	COMPASS family and related genes	no
PAXIP1	ENSMUSG00000002221	COMPASS family and related genes	no
PRDM9	ENSMUSG00000051977	COMPASS family and related genes	yes
PSIP1	ENSMUSG00000028484	COMPASS family and related genes	yes
RBBP5	ENSMUSG00000026439	COMPASS family and related genes	yes
RIOX1	ENSMUSG00000046791	COMPASS family and related genes	yes
SETD1A	ENSMUSG00000042308	COMPASS family and related genes	yes
SETD1B	ENSMUSG00000038384	COMPASS family and related genes	yes
SETD7	ENSMUSG00000037111	COMPASS family and related genes	yes
SMYD1	ENSMUSG00000055027	COMPASS family and related genes	yes
SMYD2	ENSMUSG00000026603	COMPASS family and related genes	yes
WDR5	ENSMUSG00000026917	COMPASS family and related genes	yes
WDR82	ENSMUSG00000020257	COMPASS family and related genes	yes
ZFP64	ENSMUSG00000027551	COMPASS family and related genes	yes
ZMYND8	ENSMUSG00000039671	COMPASS family and related genes	yes
MAPK3	ENSMUSG00000063065	Drug targets	yes
PTPN11	ENSMUSG00000043733	Drug targets	yes
SOS2	ENSMUSG00000034801	Drug targets	yes
PCNA	ENSMUSG00000027342	Essential genes	yes
PSMA3	ENSMUSG00000060073	Essential genes	yes
PSMD1	ENSMUSG00000026229	Essential genes	yes
HDAC1	ENSMUSG00000028800	HDAC	yes
HDAC10	ENSMUSG00000062906	HDAC	no
HDAC11	ENSMUSG00000034245	HDAC	no
HDAC2	ENSMUSG00000019777	HDAC	yes
HDAC3	ENSMUSG00000024454	HDAC	yes
HDAC4	ENSMUSG00000026313	HDAC	no
HDAC5	ENSMUSG00000008855	HDAC	yes
HDAC6	ENSMUSG00000031161	HDAC	no
HDAC7	ENSMUSG00000022475	HDAC	yes
HDAC8	ENSMUSG00000067567	HDAC	no
HDAC9	ENSMUSG00000004698	HDAC	no
SIRT1	ENSMUSG00000020063	HDAC	yes
SIRT2	ENSMUSG00000015149	HDAC	yes
SIRT3	ENSMUSG00000025486	HDAC	no
SIRT4	ENSMUSG00000029524	HDAC	no
SIRT5	ENSMUSG00000054021	HDAC	no
SIRT6	ENSMUSG00000034748	HDAC	yes
SIRT7	ENSMUSG00000025138	HDAC	yes
KDM1A	ENSMUSG00000036940	Histone Demethylase	yes
KDM1B	ENSMUSG00000038080	Histone Demethylase	yes
KDM5A	ENSMUSG00000030180	Histone Demethylase	yes
KDM5B	ENSMUSG00000042207	Histone Demethylase	yes
KDM5C	ENSMUSG00000025332	Histone Demethylase	yes
KDM6A	ENSMUSG00000037369	Histone Demethylase	yes
ACTL6A	ENSMUSG00000027671	MYST family	yes
BRD1	ENSMUSG00000022387	MYST family	yes
BRD8	ENSMUSG00000003778	MYST family	yes
BRPF1	ENSMUSG00000001632	MYST family	yes
BRPF3	ENSMUSG00000063952	MYST family	yes
DMAP1	ENSMUSG00000009640	MYST family	yes
EP400	ENSMUSG00000029505	MYST family	yes
EPC1	ENSMUSG00000024240	MYST family	yes
EPC2	ENSMUSG00000069495	MYST family	yes
ING3	ENSMUSG00000029670	MYST family	yes
ING4	ENSMUSG00000030330	MYST family	yes
ING5	ENSMUSG00000026283	MYST family	yes
JADE1	ENSMUSG00000025764	MYST family	yes
JADE2	ENSMUSG00000020387	MYST family	yes
JADE3	ENSMUSG00000037315	MYST family	yes
KAT5	ENSMUSG00000024926	MYST family	yes
KAT6A	ENSMUSG00000031540	MYST family	yes
KAT6B	ENSMUSG00000021767	MYST family	yes
KAT7	ENSMUSG00000038909	MYST family	yes
KAT8	ENSMUSG00000030801	MYST family	yes
MEAF6	ENSMUSG00000028863	MYST family	yes
MORF4L2	ENSMUSG00000031422	MYST family	yes
RUVBL1	ENSMUSG00000030079	MYST family	yes
RUVBL2	ENSMUSG00000003868	MYST family	yes
TRRAP	ENSMUSG00000045482	MYST family	yes
YEATS4	ENSMUSG00000020171	MYST family	yes
EP300	ENSMUSG00000055024	Others	yes
EZH1	ENSMUSG00000006920	Others	no
FGFR2	ENSMUSG00000030849	Others	no
FOXA1	ENSMUSG00000035451	Others	no
FOXA2	ENSMUSG00000037025	Others	no
FOXP1	ENSMUSG00000030067	Others	no
GATA6	ENSMUSG00000005836	Others	no
HOPX	ENSMUSG00000059325	Others	no
ITGB6	ENSMUSG00000026971	Others	no
LATS1	ENSMUSG00000040021	Others	no
LATS2	ENSMUSG00000021959	Others	no
NKX2-1	ENSMUSG00000001496	Others	no
PAX6	ENSMUSG00000027168	Others	no
TEAD4	ENSMUSG00000030353	Others	no
YAP1	ENSMUSG00000053110	Others	no
